# MAGI: A method for metabolite, annotation, and gene integration

**DOI:** 10.1101/204362

**Authors:** Onur Erbilgin, Oliver Rübel, Katherine B. Louie, Matthew Trinh, Markus de Raad, Tony Wildish, Daniel W. Udwary, Cindi A. Hoover, Samuel Deutsch, Trent R. Northen, Benjamin P. Bowen

**Affiliations:** Environmental Genomics and Systems Biology Division, Lawrence Berkeley National Laboratory; Data Analytics and Visualization Group, Computational Research Division, Lawrence Berkeley National Laboratory; Joint Genome Institute, Lawrence Berkeley National Laboratory; National Energy Research Scientific Computing Center, Lawrence Berkeley National Laboratory

## Abstract

Metabolomics is a widely used technology for obtaining direct measures of metabolic activities from diverse biological systems. However, ambiguous metabolite identifications are a common challenge and biochemical interpretation is often limited by incomplete and inaccurate genome-based predictions of enzyme activities (*i.e.* gene annotations). Metabolite, Annotation, and Gene Integration (MAGI) generates a metabolite-gene association score using a biochemical reaction network. This is calculated by a method that emphasizes consensus between metabolites and genes via biochemical reactions. To demonstrate the potential of this method, we applied MAGI to integrate sequence data and metabolomics data collected from *Streptomyces coelicolor* A3(2), an extensively characterized bacterium that produces diverse secondary metabolites. Our findings suggest that coupling metabolomics and genomics data by scoring consensus between the two increases the quality of both metabolite identifications and gene annotations in this organism. MAGI also made biochemical predictions for poorly annotated genes that were consistent with the extensive literature on this important organism. This limited analysis suggests that using metabolomics data has the potential to improve annotations in sequenced organisms and also provides testable hypotheses for specific biochemical functions. MAGI is freely available for academic use both as an online tool at https://magi.nersc.gov and with source code available at https://github.com/biorack/magi.
