## Supplemental Table 5 for "MAGI: A method for metabolite, annotation, and gene integration"

feature	suggested metabolite	metabolite score
203.0345@3.07	HWWWTOHAFWXPCB-UHFFFAOYSA-N	1.03024077485
203.0345@3.07	YKPXIWHBRBFRQM-UHFFFAOYSA-N	1.03011208134
203.0345@3.07	CQDXJBJBEQPBEM-UHFFFAOYSA-N	0.941043326941
203.0345@3.07	STTBYRIXKIKKPR-UHFFFAOYSA-N	0.941043326941
203.0345@3.07	OUKZWTCVYRLZAW-UHFFFAOYSA-N	0.832492644418
203.0345@3.07	OHLFONANHBAJJF-UHFFFAOYSA-N	0.653333666255
203.0345@3.07	CQDYYFBBSBVPHU-UHFFFAOYSA-N	0.653333666255
203.0345@3.07	GATGZQSBJAZYRT-UHFFFAOYSA-N	0.653333666255
203.0345@3.07	ZKEVGLUAKGKGMO-UHFFFAOYSA-N	0.649582665451
203.0345@3.07	VOJUXHHACRXLTD-UHFFFAOYSA-N	0.648596238903
203.0345@3.07	HVZYIHBMRFYBRI-UHFFFAOYSA-N	0.648596238903
203.0345@3.07	XYOABSOIKCDDDO-UHFFFAOYSA-N	0.564805284831
203.0345@3.07	BFQZCXJRQTUNQG-UHFFFAOYSA-N	0.473961734874
203.0345@3.07	HOFSOQDUZIZMBA-UHFFFAOYSA-N	0.473961646357
203.0345@3.07	MGZOXZPZHVOXQB-UHFFFAOYSA-N	0.373114887698
203.0345@3.07	WWHMQTDCCWMKQY-YTWAJWBKSA-N	0.188534242106
