## Supplemental Table 8 for "MAGI: A method for metabolite, annotation, and gene integration"

### Sheet: Actinorhodin Reactions Key
Reaction	Metacyc Reaction Name
1	RXN1A0-6297
2	RXN1A0-6303
3	RXN1A0-6305
4	RXN-15199
5	RXN1A0-6307
6	RXN1A0-6310
7	RXN1A0-6312
8	RXN1A0-6314
9	RXN1A0-6316
10	RXN-18114
11	RXN-18115
12	RXN-18116
13	RXN1A0-6318

### Sheet: Actinorhodin Compounds Key
Compound	Compound Name	inchikey
A	a 3,5,7,9,11,13,15-hepta-oxo-hexadecanoyl-[PKS-acp]
B	9-hydroxy-3,5,7,11,13,15-hexaoxohexadecanoyl-[PKS-acp]
C	a (3'-hydroxy-2'-(3''-oxobutanoyl)phenyl)-3,5-dioxohexanethioate-[PKS-acp]
D	4-(3'-acetyl-5'-hydroxy-4'-oxo-1',4'-dihydronapthalen-2'-yl)-3-oxobutanoate-[PKS-acp]
E	bicyclic intermediate E	PBONQNRANFYEQU-UHFFFAOYSA-N
F	bicyclic intermediate F	XORAIIJQEIRUFP-NSHDSACASA-N
G	S-hemiketal	YIEUIGLDTPWIHC-VQVVDHBBSA-N
H	S-DNPA	HHXSOTFPYPQSBU-LLVKDONJSA-N
I	5-deoxy-dihydrokalafungin	BGCANOPAKSHGIV-KCJUWKMLSA-N
J	DHK-red	GBBQTBKHHWHZSJ-SFYZADRCSA-N
K	THN	YVNZMUZXESMJTM-RQJHMYQMSA-N
L	actinorhodin	VTIKDEXOEJDMJP-WYUUTHIRSA-N
M	dihydrokalafungin	ZCJHPTKRISJQTN-SFYZADRCSA-N

### Sheet: Menaquinone Reactions Key
Reaction
1	RXN-12345
2	RXN-15264
3	RXN-14910
4	RXN-9780
5	RXN-10620
6	RXN-10622
7	RXN-12346
